# Genome sequencing and molecular networking analysis of the wild fungus *Anthostomella pinea* reveal its ability to produce a diverse range of secondary metabolites

**DOI:** 10.1101/2023.10.20.563261

**Authors:** R. Iacovelli, T. He, J. L. Allen, T. Hackl, K. Haslinger

## Abstract

**Background:** Filamentous fungi are prolific producers of bioactive molecules and enzymes with important applications in industry. Yet, the vast majority of fungal species remain undiscovered or uncharacterized. Here we focus our attention to a wild fungal isolate that we identified as *Anthostomella pinea*. The fungus belongs to a complex polyphyletic genus in the family of *Xylariaceae*, which is known to comprise endophytic and pathogenic fungi that produce a plethora of interesting secondary metabolites. Despite that, *Anthostomella* is largely understudied and only two species have been fully sequenced and characterized at a genomic level.

**Results:** In this work, we used long-read sequencing to obtain the complete 53.7 Mb genome sequence including the full mitochondrial DNA. We performed extensive structural and functional annotation of coding sequences, including genes encoding enzymes with potential applications in biotechnology. Among others, we found that the genome of *A. pinea* encodes 91 biosynthetic gene clusters, more than 600 CAZymes, and 164 P450s. Furthermore, untargeted metabolomics and molecular networking analysis of the cultivation extracts revealed a rich secondary metabolism, and in particular an abundance of sesquiterpenoids and sesquiterpene lactones. We also identified the polyketide antibiotic xanthoepocin, to which we attribute the anti–Gram-positive effect of the extracts that we observed in antibacterial plate assays.

**Conclusions:** Taken together, our results provide a first glimpse into the potential of *Anthstomella pinea* to provide new bioactive molecules and biocatalysts and will facilitate future research into these valuable metabolites.
