## Additional file 3 for "Genome sequencing and molecular networking analysis of the wild fungus *Anthostomella pinea* reveal its ability to produce a diverse range of secondary metabolites"

### Sheet: BGCs (fungiSMASH7)
	BGC ID	Type	Contig	From	To	Most similar known cluster	Similarity
	BGC_1.1	NRPS	25	833191	899095
	BGC_1.2	T1PKS	25	1171077	1218871	monascorubrin	1
	BGC_1.3	terpene	25	1770186	1788993	PR-toxin	0.5
	BGC_1.4	terpene	25	2229578	2251993	clavaric acid	1
	BGC_2.1	fungal-RiPP-like	9	1257007	1312721
	BGC_2.2	T1PKS	9	2035819	2075599	flavoglaucin	0.25
	BGC_2.3	T1PKS	9	2158243	2191035	flavoglaucin	0.25
	BGC_2.4	NRPS-like	9	2790961	2834094
	BGC_2.5	fungal-RiPP-like	9	3858185	3904939
	BGC_2.6	fungal-RiPP-like	9	4715364	4775639
	BGC_2.7	fungal-RiPP-like	9	4848909	4909762
	BGC_2.8	NRPS	9	5160725	5203857
	BGC_2.9	terpene	9	5348527	5369705
	BGC_2.10	T1PKS	9	6271733	6344686
	BGC_3.1	NRPS	13	537231	587312
	BGC_3.2	terpene	13	1971724	1984391	squalestatin S1	0.4
	BGC_3.3	T1PKS	13	2543746	2587305
	BGC_3.4	NRPS,terpene	13	3052534	3101689
	BGC_3.5	T1PKS,NRPS-like	13	3580648	3636212	fusarin C	1
	BGC_3.6	T1PKS	13	3660624	3708646
	BGC_3.7	fungal-RiPP-like	13	6160367	6219257
	BGC_3.8	NRPS	13	6231550	6274426
	BGC_3.9	fungal-RiPP-like	13	6495462	6556263
	BGC_5.1	T1PKS,NRPS	6	451453	513829	fusaristatin A	0.4
	BGC_5.2	NRPS-like	6	1340417	1379193
	BGC_5.3	T1PKS	6	1411040	1459704
	BGC_5.4	NRPS	6	1531187	1576481	dimethylcoprogen	1
	BGC_6.1	fungal-RiPP-like	30	567556	628464
	BGC_7.1	NRPS,T1PKS	5	24498	108109
	BGC_7.2	fungal-RiPP-like	5	388483	392073
	BGC_7.3	fungal-RiPP-like	5	885294	949885
	BGC_7.4	NRPS-like	5	1211308	1253224
	BGC_7.5	fungal-RiPP-like	5	1828101	1883713
	BGC_7.6	T1PKS	5	2164494	2212857
	BGC_7.7	NRPS-like	5	2539236	2580027
	BGC_7.8	NRPS-like	5	3009916	3043545
	BGC_7.9	NRPS	5	4209359	4252712
	BGC_7.10	fungal-RiPP-like	5	4825852	4886882
	BGC_9.1	T1PKS	27	4249	34816
	BGC_9.2	fungal-RiPP-like	27	692682	749771
	BGC_9.3	NRPS-like	27	1312926	1333628
	BGC_9.4	NRPS-like,T1PKS	27	1693419	1741444
	BGC_9.5	fungal-RiPP-like	27	2656587	2708031
	BGC_9.6	fungal-RiPP-like	27	3483820	3540183
	BGC_9.7	fungal-RiPP-like	27	3648738	3709286
	BGC_9.8	T1PKS	27	5770343	5818378
	BGC_10.1	NRPS-like	4	38752	82667
	BGC_11.1	fungal-RiPP-like	16	295874	356945
	BGC_11.2	NRPS-like	16	905171	950220
	BGC_11.3	T1PKS	16	1640280	1683823	naphthalene	0.44
	BGC_11.4	terpene	16	1954361	1975524
	BGC_11.5	indole	16	2137634	2159197
	BGC_11.6	T1PKS	16	3629787	3677478
	BGC_12.1	terpene	20	891048	907353
	BGC_12.2	NRPS-like	20	1098817	1138271
	BGC_12.3	terpene	20	1157209	1169282
	BGC_12.4	terpene	20	1961135	1975775
	BGC_12.5	T1PKS	20	2031571	2075915
	BGC_12.6	fungal-RiPP-like	20	2608188	2654215
	BGC_12.7	terpene	20	3080611	3101953
	BGC_12.8	T1PKS,NRPS	20	3764411	3818368
	BGC_12.9	NRPS	20	4176200	4221130	aspirochlorine	0.18
	BGC_12.10	NRPS-like	20	4414137	4457457
	BGC_12.11	fungal-RiPP-like	20	4736896	4776308
	BGC_14.1	fungal-RiPP-like	24	523821	584850
	BGC_14.2	T1PKS	24	1257594	1290653
	BGC_14.3	terpene	24	1667110	1686389
	BGC_14.4	NRPS-like	24	1979103	2016070	choline	1
	BGC_14.5	NRPS-like,T1PKS	24	2370210	2434856	2,4-dihydroxy-5,6-dimethyl benzaldehyde	0.71
	BGC_14.6	terpene	24	2847490	2866655	trichobrasilenol/xylarenic acid B/brasilane A/brasilane F/brasilane E/brasilane D	0.6
	BGC_14.7	T3PKS,T1PKS	24	3410814	3476913	patulin	0.13
	BGC_14.8	NRPS	24	3810323	3860407
	BGC_14.9	T1PKS	24	3901426	3949431	trichoxide	0.5
	BGC_14.10	terpene	24	4346702	4368656
	BGC_14.11	NRP-metallophore,NRPS	24	4579095	4641712
	BGC_17.1	fungal-RiPP-like	28	6550	64107
	BGC_17.2	T1PKS	28	90140	131864	flavoglaucin	0.37
	BGC_17.3	T1PKS	28	259272	289278
	BGC_17.4	T1PKS	28	688018	737878	betaenone C/probetaenone I/stemphyloxin II/compound 4/compound 6/compound 7/compound 9/compound 3/dehydroprobetaenone I/compound 5	0.42
	BGC_17.5	fungal-RiPP-like	28	742870	806370
	BGC_17.6	indole	28	820585	843514
	BGC_18.1	NRPS-like	3	1498345	1534167
	BGC_18.2	NRPS-like	3	1614403	1636409
	BGC_18.3	T1PKS	3	2309704	2349934	aurofusarin	0.63
	BGC_18.4	fungal-RiPP-like	3	3058137	3114107
	BGC_18.5	terpene	3	3153140	3163312
	BGC_18.6	T1PKS	3	3388863	3426045
	BGC_18.7	fungal-RiPP-like	3	3974342	4035314
	BGC_18.8	NRPS-like	3	4213141	4256290	biotin	0.66
	BGC_18.9	T1PKS	3	4383827	4430175
	BGC_18.10	terpene	3	4667130	4688169
	Avg Xylariacee1	71.2
	Avg Pezizomycotina1	42.8
	BGC type	BGC #
	Terpene	14
	RiPP-like	23
	T1PKS	22
	NRPS	23
	Indole	2
	Mixed/other	7
	Total	91
	1Franco, M.E.E. et al. (2022), Ecological generalism drives hyperdiversity of secondary metabolite gene clusters in xylarialean endophytes. New Phytol, 233: 1317-1330. https://doi.org/10.1111/nph.17873
